# Multi-Omic Integration by Machine Learning (MIMaL) Reveals Protein-Metabolite Connections and New Gene Functions

**DOI:** 10.1101/2022.05.11.491527

**Authors:** Quinn Dickinson, Andreas Aufschnaiter, Martin Ott, Jesse G. Meyer

## Abstract

Cells respond to environments by regulating gene expression to exploit resources optimally. Recent advances in technologies allow the ability to gather information of cellular states of its components, measuring abundances of transcripts, their translation, the accumulation of proteins, lipids and metabolites. These highly complex datasets reflect the state of the different layers in a biological system. Multi-omics is the integration of these disparate methods and data to gain a clearer picture of the biological state. Multi-omic studies of the proteome and metabolome are becoming more common as mass spectrometry technology continues to be democratized. However, knowledge extraction through integration of these data remains challenging. Here we show that connections between omic layers can be discovered through a combination of machine learning and model interpretation. We find that model interpretation values connecting proteins to metabolites are valid experimentally and reveal also largely new connections. Further, clustering the magnitudes of protein control over all metabolites enabled prediction of gene five gene functions, each of which was validated experimentally. We accurately predicted that two uncharacterized genes in yeast modulate mitochondrial translation, *YJR120W* and *YLD157C*.We also predict and validate functions for several incompletely characterized genes, including *SDH9, ISC1*, and *FMP52*. Our work demonstrates that multi-omic analysis with machine learning (MIMaL) views multi-omic data through a new lens to reveal new insight that was not possible using existing methods.
