## supplemental tables for "Multi-Omic Integration by Machine Learning (MIMaL) Reveals Protein-Metabolite Connections and New Gene Functions": Supplemental Table 1 - GO enrichment.xls

### Sheet: A - ncRNA
ID	Term	Ontology Source	Term PValue	Term PValue Corrected with Bonferroni step down	Group PValue	Group PValue Corrected with Bonferroni step down	GOLevels	GOGroups	% Associated Genes	Nr. Genes	Associated Genes Found
GO:0034660	ncRNA metabolic process	GO_BiologicalProcess-GOA_17.11.2016_10h53	7.23135e-14	2.31403e-12	8.3417e-14	3.33668e-13	[5, 6, 7]	Group0	4.97835	23	[ALA1, CDC60, DBP2, ECM16, ERB1, GLN4, HAS1, IKI3, KRE33, MDN1, MES1, MRT4, MTR4, NOP56, NOP7, PRP43, PUS1, PUS7, RPA190, RRP5, UTP22, VAS1, YHR020W]
GO:0042254	ribosome biogenesis	GO_BiologicalProcess-GOA_17.11.2016_10h53	7.1711e-11	2.22304e-09	1.32997e-10	3.98991e-10	[4]	Group3	4.87179	19	[ARB1, DBP2, ECM16, ERB1, HAS1, KRE33, LSG1, MDN1, MRT4, MTR4, NEW1, NOP56, NOP7, PRP43, PUS7, RIX7, RPA190, RRP5, UTP22]
GO:0022613	ribonucleoprotein complex biogenesis	GO_BiologicalProcess-GOA_17.11.2016_10h53	2.2833e-09	6.8499e-08	1.32997e-10	3.98991e-10	[3]	Group3	4	19	[ARB1, DBP2, ECM16, ERB1, HAS1, KRE33, LSG1, MDN1, MRT4, MTR4, NEW1, NOP56, NOP7, PRP43, PUS7, RIX7, RPA190, RRP5, UTP22]
GO:0034470	ncRNA processing	GO_BiologicalProcess-GOA_17.11.2016_10h53	3.63401e-09	1.05386e-07	1.32997e-10	3.98991e-10	[6, 7, 8]	Group3	4.55764	17	[ALA1, DBP2, ECM16, ERB1, HAS1, IKI3, KRE33, MDN1, MRT4, MTR4, NOP56, NOP7, PRP43, PUS1, PUS7, RRP5, UTP22]
GO:0034470	ncRNA processing	GO_BiologicalProcess-GOA_17.11.2016_10h53	3.63401e-09	1.05386e-07	8.3417e-14	3.33668e-13	[6, 7, 8]	Group0	4.55764	17	[ALA1, DBP2, ECM16, ERB1, HAS1, IKI3, KRE33, MDN1, MRT4, MTR4, NOP56, NOP7, PRP43, PUS1, PUS7, RRP5, UTP22]
GO:0006364	rRNA processing	GO_BiologicalProcess-GOA_17.11.2016_10h53	3.77544e-08	1.05712e-06	1.32997e-10	3.98991e-10	[5, 7, 8, 9]	Group3	5.10949	14	[DBP2, ECM16, ERB1, HAS1, KRE33, MDN1, MRT4, MTR4, NOP56, NOP7, PRP43, PUS7, RRP5, UTP22]
GO:0006364	rRNA processing	GO_BiologicalProcess-GOA_17.11.2016_10h53	3.77544e-08	1.05712e-06	8.3417e-14	3.33668e-13	[5, 7, 8, 9]	Group0	5.10949	14	[DBP2, ECM16, ERB1, HAS1, KRE33, MDN1, MRT4, MTR4, NOP56, NOP7, PRP43, PUS7, RRP5, UTP22]
GO:0016072	rRNA metabolic process	GO_BiologicalProcess-GOA_17.11.2016_10h53	7.15175e-08	1.93097e-06	1.32997e-10	3.98991e-10	[6, 7, 8]	Group3	4.86111	14	[DBP2, ECM16, ERB1, HAS1, KRE33, MDN1, MRT4, MTR4, NOP56, NOP7, PRP43, PUS7, RRP5, UTP22]
GO:0016072	rRNA metabolic process	GO_BiologicalProcess-GOA_17.11.2016_10h53	7.15175e-08	1.93097e-06	8.3417e-14	3.33668e-13	[6, 7, 8]	Group0	4.86111	14	[DBP2, ECM16, ERB1, HAS1, KRE33, MDN1, MRT4, MTR4, NOP56, NOP7, PRP43, PUS7, RRP5, UTP22]
GO:0006399	tRNA metabolic process	GO_BiologicalProcess-GOA_17.11.2016_10h53	1.97403e-07	5.13249e-06	1.31566e-09	2.63132e-09	[6, 7, 8]	Group2	6.32184	11	[ALA1, CDC60, GLN4, IKI3, KRE33, MES1, MTR4, PUS1, PUS7, VAS1, YHR020W]
GO:0006418	tRNA aminoacylation for protein translation	GO_BiologicalProcess-GOA_17.11.2016_10h53	3.4695e-07	8.67375e-06	1.31566e-09	2.63132e-09	[6, 7, 8, 9, 10]	Group2	18.1818	6	[ALA1, CDC60, GLN4, MES1, VAS1, YHR020W]
GO:0043039	tRNA aminoacylation	GO_BiologicalProcess-GOA_17.11.2016_10h53	3.4695e-07	8.67375e-06	1.31566e-09	2.63132e-09	[5, 6, 7, 8, 9]	Group2	18.1818	6	[ALA1, CDC60, GLN4, MES1, VAS1, YHR020W]
GO:0043038	amino acid activation	GO_BiologicalProcess-GOA_17.11.2016_10h53	3.4695e-07	8.67375e-06	1.31566e-09	2.63132e-09	[4, 5, 7, 8]	Group2	18.1818	6	[ALA1, CDC60, GLN4, MES1, VAS1, YHR020W]
GO:0042273	ribosomal large subunit biogenesis	GO_BiologicalProcess-GOA_17.11.2016_10h53	8.79524e-07	2.11086e-05	1.32997e-10	3.98991e-10	[4, 5]	Group3	7.37705	9	[ERB1, HAS1, LSG1, MDN1, MRT4, NOP7, PRP43, RIX7, RRP5]
GO:0009451	RNA modification	GO_BiologicalProcess-GOA_17.11.2016_10h53	3.57388e-06	8.21992e-05	1.32997e-10	3.98991e-10	[5, 6, 7]	Group3	6.25	9	[ALA1, ECM16, IKI3, KRE33, NOP56, PUS1, PUS7, RRP5, UTP22]
GO:0009451	RNA modification	GO_BiologicalProcess-GOA_17.11.2016_10h53	3.57388e-06	8.21992e-05	1.31566e-09	2.63132e-09	[5, 6, 7]	Group2	6.25	9	[ALA1, ECM16, IKI3, KRE33, NOP56, PUS1, PUS7, RRP5, UTP22]
GO:0009451	RNA modification	GO_BiologicalProcess-GOA_17.11.2016_10h53	3.57388e-06	8.21992e-05	8.3417e-14	3.33668e-13	[5, 6, 7]	Group0	6.25	9	[ALA1, ECM16, IKI3, KRE33, NOP56, PUS1, PUS7, RRP5, UTP22]
GO:0042274	ribosomal small subunit biogenesis	GO_BiologicalProcess-GOA_17.11.2016_10h53	2.80869e-05	0.000617912	1.32997e-10	3.98991e-10	[4, 5]	Group3	5.67376	8	[ECM16, HAS1, KRE33, NEW1, NOP7, PRP43, RRP5, UTP22]
GO:0000154	rRNA modification	GO_BiologicalProcess-GOA_17.11.2016_10h53	3.22567e-05	0.000677391	1.32997e-10	3.98991e-10	[6, 7, 8, 9, 10]	Group3	8.57143	6	[ECM16, KRE33, NOP56, PUS7, RRP5, UTP22]
GO:0000463	maturation of LSU-rRNA from tricistronic rRNA transcript (SSU-rRNA, 5.8S rRNA, LSU-rRNA)	GO_BiologicalProcess-GOA_17.11.2016_10h53	6.81788e-05	0.00136358	1.32997e-10	3.98991e-10	[6, 7, 9, 10, 11]	Group3	10.2041	5	[ERB1, HAS1, NOP7, PRP43, RRP5]
GO:0000470	maturation of LSU-rRNA	GO_BiologicalProcess-GOA_17.11.2016_10h53	0.000167638	0.00318513	1.32997e-10	3.98991e-10	[5, 6, 8, 9, 10]	Group3	8.47458	5	[ERB1, HAS1, NOP7, PRP43, RRP5]
GO:0000462	maturation of SSU-rRNA from tricistronic rRNA transcript (SSU-rRNA, 5.8S rRNA, LSU-rRNA)	GO_BiologicalProcess-GOA_17.11.2016_10h53	0.000283391	0.00481764	1.32997e-10	3.98991e-10	[6, 7, 9, 10, 11]	Group3	5.82524	6	[ECM16, HAS1, NOP7, PRP43, RRP5, UTP22]
GO:0006448	regulation of translational elongation	GO_BiologicalProcess-GOA_17.11.2016_10h53	0.000281897	0.00507414	1.31566e-09	2.63132e-09	[6, 7, 8, 9]	Group2	11.1111	4	[CDC60, GCN1, VAS1, YHR020W]
GO:0006400	tRNA modification	GO_BiologicalProcess-GOA_17.11.2016_10h53	0.000377061	0.00603298	1.32997e-10	3.98991e-10	[6, 7, 8, 9, 10]	Group3	7.14286	5	[ALA1, IKI3, KRE33, PUS1, PUS7]
GO:0006400	tRNA modification	GO_BiologicalProcess-GOA_17.11.2016_10h53	0.000377061	0.00603298	1.31566e-09	2.63132e-09	[6, 7, 8, 9, 10]	Group2	7.14286	5	[ALA1, IKI3, KRE33, PUS1, PUS7]
GO:0030490	maturation of SSU-rRNA	GO_BiologicalProcess-GOA_17.11.2016_10h53	0.00046896	0.00703441	1.32997e-10	3.98991e-10	[5, 6, 8, 9, 10]	Group3	5.30973	6	[ECM16, HAS1, NOP7, PRP43, RRP5, UTP22]
GO:0000027	ribosomal large subunit assembly	GO_BiologicalProcess-GOA_17.11.2016_10h53	0.000515209	0.00721293	1.32997e-10	3.98991e-10	[5, 6, 7, 8]	Group3	9.52381	4	[LSG1, MDN1, MRT4, RRP5]
GO:0000466	maturation of 5.8S rRNA from tricistronic rRNA transcript (SSU-rRNA, 5.8S rRNA, LSU-rRNA)	GO_BiologicalProcess-GOA_17.11.2016_10h53	0.00120085	0.0156111	1.32997e-10	3.98991e-10	[7, 9, 10, 11]	Group3	5.55556	5	[ERB1, MTR4, NOP7, PRP43, RRP5]
GO:0000460	maturation of 5.8S rRNA	GO_BiologicalProcess-GOA_17.11.2016_10h53	0.00120085	0.0156111	1.32997e-10	3.98991e-10	[6, 8, 9, 10]	Group3	5.55556	5	[ERB1, MTR4, NOP7, PRP43, RRP5]
GO:0071428	rRNA-containing ribonucleoprotein complex export from nucleus	GO_BiologicalProcess-GOA_17.11.2016_10h53	0.019219	0.019219	0.00563366	0.00563366	[5, 8, 9]	Group1	4.7619	3	[ARB1, LSG1, RIX7]
GO:0006450	regulation of translational fidelity	GO_BiologicalProcess-GOA_17.11.2016_10h53	0.0017718	0.0212616	1.31566e-09	2.63132e-09	[3, 7, 8, 9, 10]	Group2	11.1111	3	[CDC60, VAS1, YHR020W]
GO:0033750	ribosome localization	GO_BiologicalProcess-GOA_17.11.2016_10h53	0.0108592	0.0217184	0.00563366	0.00563366	[4]	Group1	5.88235	3	[ARB1, LSG1, RIX7]
GO:0008033	tRNA processing	GO_BiologicalProcess-GOA_17.11.2016_10h53	0.00270646	0.0243581	1.32997e-10	3.98991e-10	[7, 8, 9]	Group3	4.62963	5	[ALA1, IKI3, KRE33, PUS1, PUS7]
GO:0008033	tRNA processing	GO_BiologicalProcess-GOA_17.11.2016_10h53	0.00270646	0.0243581	1.31566e-09	2.63132e-09	[7, 8, 9]	Group2	4.62963	5	[ALA1, IKI3, KRE33, PUS1, PUS7]
GO:0051168	nuclear export	GO_BiologicalProcess-GOA_17.11.2016_10h53	0.00509337	0.0254668	0.00563366	0.00563366	[6, 7]	Group1	4	5	[ARB1, LSG1, NEW1, RIX7, UTP22]
GO:0031167	rRNA methylation	GO_BiologicalProcess-GOA_17.11.2016_10h53	0.00239301	0.0263231	1.32997e-10	3.98991e-10	[5, 6, 7, 8, 9, 10, 11]	Group3	6.34921	4	[ECM16, NOP56, RRP5, UTP22]
GO:0006414	translational elongation	GO_BiologicalProcess-GOA_17.11.2016_10h53	0.00239301	0.0263231	1.31566e-09	2.63132e-09	[5, 6, 7, 8]	Group2	6.34921	4	[CDC60, GCN1, VAS1, YHR020W]
GO:0016073	snRNA metabolic process	GO_BiologicalProcess-GOA_17.11.2016_10h53	0.0026555	0.026555	1.31566e-09	2.63132e-09	[6, 7, 8]	Group2	9.67742	3	[MTR4, PUS1, PUS7]
GO:0001510	RNA methylation	GO_BiologicalProcess-GOA_17.11.2016_10h53	0.00735198	0.0294079	1.32997e-10	3.98991e-10	[4, 5, 6, 7, 8]	Group3	4.65116	4	[ECM16, NOP56, RRP5, UTP22]
GO:0042255	ribosome assembly	GO_BiologicalProcess-GOA_17.11.2016_10h53	0.0049658	0.0297948	1.32997e-10	3.98991e-10	[5, 6, 7]	Group3	5.19481	4	[LSG1, MDN1, MRT4, RRP5]
GO:0000054	ribosomal subunit export from nucleus	GO_BiologicalProcess-GOA_17.11.2016_10h53	0.0102842	0.0308527	0.00563366	0.00563366	[5, 6, 9, 10]	Group1	6	3	[ARB1, LSG1, RIX7]
GO:0033753	establishment of ribosome localization	GO_BiologicalProcess-GOA_17.11.2016_10h53	0.0102842	0.0308527	0.00563366	0.00563366	[4, 5]	Group1	6	3	[ARB1, LSG1, RIX7]
GO:0071166	ribonucleoprotein complex localization	GO_BiologicalProcess-GOA_17.11.2016_10h53	0.00443203	0.0310242	0.00563366	0.00563366	[3]	Group1	4.13223	5	[ARB1, LSG1, NEW1, RIX7, UTP22]
GO:0071426	ribonucleoprotein complex export from nucleus	GO_BiologicalProcess-GOA_17.11.2016_10h53	0.00412564	0.0330051	0.00563366	0.00563366	[4, 7, 8]	Group1	4.20168	5	[ARB1, LSG1, NEW1, RIX7, UTP22]

### Sheet: B - Electron Transport Chain
ID	Term	Ontology Source	Term PValue	Term PValue Corrected with Bonferroni step down	Group PValue	Group PValue Corrected with Bonferroni step down	GOLevels	GOGroups	% Associated Genes	Nr. Genes	Associated Genes Found
GO:0006811	ion transport	GO_BiologicalProcess-GOA_17.11.2016_10h53	9.10389e-07	5.28025e-05	1.73446e-07	8.67229e-07	[4]	Group4	5.20231	9	[ATP4, ATP7, COX4, COX6, FSF1, MIR1, TIM11, YHM2, YMC1]
GO:0006811	ion transport	GO_BiologicalProcess-GOA_17.11.2016_10h53	9.10389e-07	5.28025e-05	1.30853e-05	5.23412e-05	[4]	Group1	5.20231	9	[ATP4, ATP7, COX4, COX6, FSF1, MIR1, TIM11, YHM2, YMC1]
GO:0034220	ion transmembrane transport	GO_BiologicalProcess-GOA_17.11.2016_10h53	5.81907e-06	0.000320049	1.73446e-07	8.67229e-07	[5]	Group4	6.25	7	[ATP4, ATP7, COX4, COX6, FSF1, MIR1, TIM11]
GO:0015985	energy coupled proton transport, down electrochemical gradient	GO_BiologicalProcess-GOA_17.11.2016_10h53	5.81765e-06	0.000325789	1.73446e-07	8.67229e-07	[7, 8, 9]	Group4	21.0526	4	[ATP4, ATP7, COX4, TIM11]
GO:0015986	ATP synthesis coupled proton transport	GO_BiologicalProcess-GOA_17.11.2016_10h53	5.81765e-06	0.000325789	1.73446e-07	8.67229e-07	[8, 9, 10, 11, 12]	Group4	21.0526	4	[ATP4, ATP7, COX4, TIM11]
GO:0045333	cellular respiration	GO_BiologicalProcess-GOA_17.11.2016_10h53	5.73629e-06	0.000326969	1.73446e-07	8.67229e-07	[4, 5]	Group4	8.33333	6	[ACO2, COX4, COX6, DLD2, KGD1, SDH1]
GO:0045333	cellular respiration	GO_BiologicalProcess-GOA_17.11.2016_10h53	5.73629e-06	0.000326969	0.000208139	0.000416278	[4, 5]	Group3	8.33333	6	[ACO2, COX4, COX6, DLD2, KGD1, SDH1]
GO:0046034	ATP metabolic process	GO_BiologicalProcess-GOA_17.11.2016_10h53	7.29486e-06	0.000393923	1.73446e-07	8.67229e-07	[7, 8, 9, 10]	Group4	8	6	[ATP4, ATP7, COX4, COX6, SDH1, TIM11]
GO:0006754	ATP biosynthetic process	GO_BiologicalProcess-GOA_17.11.2016_10h53	8.90182e-06	0.000471796	1.73446e-07	8.67229e-07	[8, 9, 10, 11]	Group4	19.0476	4	[ATP4, ATP7, COX4, TIM11]
GO:0009205	purine ribonucleoside triphosphate metabolic process	GO_BiologicalProcess-GOA_17.11.2016_10h53	9.89232e-06	0.000514401	1.73446e-07	8.67229e-07	[7, 8, 9]	Group4	7.59494	6	[ATP4, ATP7, COX4, COX6, SDH1, TIM11]
GO:0009144	purine nucleoside triphosphate metabolic process	GO_BiologicalProcess-GOA_17.11.2016_10h53	1.14475e-05	0.000583824	1.73446e-07	8.67229e-07	[6, 7, 8]	Group4	7.40741	6	[ATP4, ATP7, COX4, COX6, SDH1, TIM11]
GO:0009199	ribonucleoside triphosphate metabolic process	GO_BiologicalProcess-GOA_17.11.2016_10h53	1.31956e-05	0.000646586	1.73446e-07	8.67229e-07	[6, 7, 8]	Group4	7.22892	6	[ATP4, ATP7, COX4, COX6, SDH1, TIM11]
GO:0022904	respiratory electron transport chain	GO_BiologicalProcess-GOA_17.11.2016_10h53	1.30513e-05	0.000652564	1.73446e-07	8.67229e-07	[4, 5, 6]	Group4	17.3913	4	[COX4, COX6, DLD2, SDH1]
GO:0022900	electron transport chain	GO_BiologicalProcess-GOA_17.11.2016_10h53	1.30513e-05	0.000652564	1.73446e-07	8.67229e-07	[3, 4]	Group4	17.3913	4	[COX4, COX6, DLD2, SDH1]
GO:0022904	respiratory electron transport chain	GO_BiologicalProcess-GOA_17.11.2016_10h53	1.30513e-05	0.000652564	0.000208139	0.000416278	[4, 5, 6]	Group3	17.3913	4	[COX4, COX6, DLD2, SDH1]
GO:0022900	electron transport chain	GO_BiologicalProcess-GOA_17.11.2016_10h53	1.30513e-05	0.000652564	0.000208139	0.000416278	[3, 4]	Group3	17.3913	4	[COX4, COX6, DLD2, SDH1]
GO:1902600	hydrogen ion transmembrane transport	GO_BiologicalProcess-GOA_17.11.2016_10h53	1.73782e-05	0.000834155	1.73446e-07	8.67229e-07	[6, 7, 8]	Group4	9.80392	5	[ATP4, ATP7, COX4, COX6, TIM11]
GO:0009206	purine ribonucleoside triphosphate biosynthetic process	GO_BiologicalProcess-GOA_17.11.2016_10h53	1.84759e-05	0.000868367	1.73446e-07	8.67229e-07	[7, 8, 9, 10]	Group4	16	4	[ATP4, ATP7, COX4, TIM11]
GO:0009145	purine nucleoside triphosphate biosynthetic process	GO_BiologicalProcess-GOA_17.11.2016_10h53	1.84759e-05	0.000868367	1.73446e-07	8.67229e-07	[6, 7, 8, 9]	Group4	16	4	[ATP4, ATP7, COX4, TIM11]
GO:0098660	inorganic ion transmembrane transport	GO_BiologicalProcess-GOA_17.11.2016_10h53	1.97795e-05	0.000909858	1.73446e-07	8.67229e-07	[6]	Group4	6.74157	6	[ATP4, ATP7, COX4, COX6, MIR1, TIM11]
GO:0009141	nucleoside triphosphate metabolic process	GO_BiologicalProcess-GOA_17.11.2016_10h53	2.10981e-05	0.000949413	1.73446e-07	8.67229e-07	[5, 6, 7]	Group4	6.66667	6	[ATP4, ATP7, COX4, COX6, SDH1, TIM11]
GO:0019693	ribose phosphate metabolic process	GO_BiologicalProcess-GOA_17.11.2016_10h53	2.80211e-05	0.00123293	1.73446e-07	8.67229e-07	[4, 5]	Group4	4.92958	7	[ATP4, ATP7, COX4, COX6, RKI1, SDH1, TIM11]
GO:0009167	purine ribonucleoside monophosphate metabolic process	GO_BiologicalProcess-GOA_17.11.2016_10h53	3.44185e-05	0.00144558	1.73446e-07	8.67229e-07	[7, 8, 9]	Group4	6.12245	6	[ATP4, ATP7, COX4, COX6, SDH1, TIM11]
GO:0009126	purine nucleoside monophosphate metabolic process	GO_BiologicalProcess-GOA_17.11.2016_10h53	3.44185e-05	0.00144558	1.73446e-07	8.67229e-07	[6, 7, 8]	Group4	6.12245	6	[ATP4, ATP7, COX4, COX6, SDH1, TIM11]
GO:0009201	ribonucleoside triphosphate biosynthetic process	GO_BiologicalProcess-GOA_17.11.2016_10h53	3.4064e-05	0.00146475	1.73446e-07	8.67229e-07	[6, 7, 8, 9]	Group4	13.7931	4	[ATP4, ATP7, COX4, TIM11]
GO:1901607	alpha-amino acid biosynthetic process	GO_BiologicalProcess-GOA_17.11.2016_10h53	4.0888e-05	0.00167641	0.000181193	0.000543578	[5, 6]	Group2	5.94059	6	[ACO2, ARO9, GGC1, ILV1, ILV2, LYS4]
GO:0015992	proton transport	GO_BiologicalProcess-GOA_17.11.2016_10h53	4.92463e-05	0.00196985	1.73446e-07	8.67229e-07	[5, 6, 7]	Group4	7.93651	5	[ATP4, ATP7, COX4, COX6, TIM11]
GO:0006818	hydrogen transport	GO_BiologicalProcess-GOA_17.11.2016_10h53	5.3178e-05	0.00207394	1.73446e-07	8.67229e-07	[4, 5]	Group4	7.8125	5	[ATP4, ATP7, COX4, COX6, TIM11]
GO:0009142	nucleoside triphosphate biosynthetic process	GO_BiologicalProcess-GOA_17.11.2016_10h53	5.763e-05	0.00213231	1.73446e-07	8.67229e-07	[5, 6, 7, 8]	Group4	12.1212	4	[ATP4, ATP7, COX4, TIM11]
GO:0015980	energy derivation by oxidation of organic compounds	GO_BiologicalProcess-GOA_17.11.2016_10h53	5.67647e-05	0.00215706	1.73446e-07	8.67229e-07	[3, 4]	Group4	5.60748	6	[ACO2, COX4, COX6, DLD2, KGD1, SDH1]
GO:0015980	energy derivation by oxidation of organic compounds	GO_BiologicalProcess-GOA_17.11.2016_10h53	5.67647e-05	0.00215706	0.000208139	0.000416278	[3, 4]	Group3	5.60748	6	[ACO2, COX4, COX6, DLD2, KGD1, SDH1]
GO:0046128	purine ribonucleoside metabolic process	GO_BiologicalProcess-GOA_17.11.2016_10h53	6.63782e-05	0.00238962	1.73446e-07	8.67229e-07	[6, 7, 8]	Group4	5.45455	6	[ATP4, ATP7, COX4, COX6, SDH1, TIM11]
GO:0042278	purine nucleoside metabolic process	GO_BiologicalProcess-GOA_17.11.2016_10h53	6.98582e-05	0.00244504	1.73446e-07	8.67229e-07	[5, 6, 7]	Group4	5.40541	6	[ATP4, ATP7, COX4, COX6, SDH1, TIM11]
GO:0009161	ribonucleoside monophosphate metabolic process	GO_BiologicalProcess-GOA_17.11.2016_10h53	7.72572e-05	0.00262675	1.73446e-07	8.67229e-07	[6, 7, 8]	Group4	5.30973	6	[ATP4, ATP7, COX4, COX6, SDH1, TIM11]
GO:0009150	purine ribonucleotide metabolic process	GO_BiologicalProcess-GOA_17.11.2016_10h53	8.11853e-05	0.00267911	1.73446e-07	8.67229e-07	[6, 7, 8, 9]	Group4	5.26316	6	[ATP4, ATP7, COX4, COX6, SDH1, TIM11]
GO:0009123	nucleoside monophosphate metabolic process	GO_BiologicalProcess-GOA_17.11.2016_10h53	8.95215e-05	0.00286469	1.73446e-07	8.67229e-07	[5, 6, 7]	Group4	5.17241	6	[ATP4, ATP7, COX4, COX6, SDH1, TIM11]
GO:0015672	monovalent inorganic cation transport	GO_BiologicalProcess-GOA_17.11.2016_10h53	0.000100569	0.00301707	1.73446e-07	8.67229e-07	[6]	Group4	6.84932	5	[ATP4, ATP7, COX4, COX6, TIM11]
GO:0006163	purine nucleotide metabolic process	GO_BiologicalProcess-GOA_17.11.2016_10h53	9.85296e-05	0.00305442	1.73446e-07	8.67229e-07	[5, 6, 7, 8]	Group4	5.08475	6	[ATP4, ATP7, COX4, COX6, SDH1, TIM11]
GO:0009119	ribonucleoside metabolic process	GO_BiologicalProcess-GOA_17.11.2016_10h53	0.000129984	0.00376955	1.73446e-07	8.67229e-07	[5, 6, 7]	Group4	4.83871	6	[ATP4, ATP7, COX4, COX6, SDH1, TIM11]
GO:0009259	ribonucleotide metabolic process	GO_BiologicalProcess-GOA_17.11.2016_10h53	0.000135928	0.00380598	1.73446e-07	8.67229e-07	[5, 6, 7, 8]	Group4	4.8	6	[ATP4, ATP7, COX4, COX6, SDH1, TIM11]
GO:0009168	purine ribonucleoside monophosphate biosynthetic process	GO_BiologicalProcess-GOA_17.11.2016_10h53	0.000166076	0.00431796	1.73446e-07	8.67229e-07	[7, 8, 9, 10]	Group4	9.30233	4	[ATP4, ATP7, COX4, TIM11]
GO:0009127	purine nucleoside monophosphate biosynthetic process	GO_BiologicalProcess-GOA_17.11.2016_10h53	0.000166076	0.00431796	1.73446e-07	8.67229e-07	[6, 7, 8, 9]	Group4	9.30233	4	[ATP4, ATP7, COX4, TIM11]
GO:0098662	inorganic cation transmembrane transport	GO_BiologicalProcess-GOA_17.11.2016_10h53	0.00016543	0.00446662	1.73446e-07	8.67229e-07	[7]	Group4	6.17284	5	[ATP4, ATP7, COX4, COX6, TIM11]
GO:0072521	purine-containing compound metabolic process	GO_BiologicalProcess-GOA_17.11.2016_10h53	0.000191695	0.00479238	1.73446e-07	8.67229e-07	[4]	Group4	4.51128	6	[ATP4, ATP7, COX4, COX6, SDH1, TIM11]
GO:0006091	generation of precursor metabolites and energy	GO_BiologicalProcess-GOA_17.11.2016_10h53	0.000208139	0.00499534	1.73446e-07	8.67229e-07	[3]	Group4	4.44444	6	[ACO2, COX4, COX6, DLD2, KGD1, SDH1]
GO:0006091	generation of precursor metabolites and energy	GO_BiologicalProcess-GOA_17.11.2016_10h53	0.000208139	0.00499534	0.000208139	0.000416278	[3]	Group3	4.44444	6	[ACO2, COX4, COX6, DLD2, KGD1, SDH1]
GO:0042775	mitochondrial ATP synthesis coupled electron transport	GO_BiologicalProcess-GOA_17.11.2016_10h53	0.000244229	0.00512881	1.73446e-07	8.67229e-07	[6, 7, 8, 10, 11, 12, 13]	Group4	15.7895	3	[COX4, COX6, SDH1]
GO:0042773	ATP synthesis coupled electron transport	GO_BiologicalProcess-GOA_17.11.2016_10h53	0.000244229	0.00512881	1.73446e-07	8.67229e-07	[5, 6, 7, 9, 10, 11, 12]	Group4	15.7895	3	[COX4, COX6, SDH1]
GO:0042775	mitochondrial ATP synthesis coupled electron transport	GO_BiologicalProcess-GOA_17.11.2016_10h53	0.000244229	0.00512881	0.000208139	0.000416278	[6, 7, 8, 10, 11, 12, 13]	Group3	15.7895	3	[COX4, COX6, SDH1]
GO:0042773	ATP synthesis coupled electron transport	GO_BiologicalProcess-GOA_17.11.2016_10h53	0.000244229	0.00512881	0.000208139	0.000416278	[5, 6, 7, 9, 10, 11, 12]	Group3	15.7895	3	[COX4, COX6, SDH1]
GO:0006099	tricarboxylic acid cycle	GO_BiologicalProcess-GOA_17.11.2016_10h53	0.000244229	0.00512881	0.000208139	0.000416278	[3, 4, 5, 6, 7]	Group3	15.7895	3	[ACO2, KGD1, SDH1]
GO:0006119	oxidative phosphorylation	GO_BiologicalProcess-GOA_17.11.2016_10h53	0.000286051	0.00514891	1.73446e-07	8.67229e-07	[4, 6, 8, 9, 10, 11]	Group4	15	3	[COX4, COX6, SDH1]
GO:0006119	oxidative phosphorylation	GO_BiologicalProcess-GOA_17.11.2016_10h53	0.000286051	0.00514891	0.000208139	0.000416278	[4, 6, 8, 9, 10, 11]	Group3	15	3	[COX4, COX6, SDH1]
GO:0098655	cation transmembrane transport	GO_BiologicalProcess-GOA_17.11.2016_10h53	0.000258434	0.00516868	1.73446e-07	8.67229e-07	[6]	Group4	5.61798	5	[ATP4, ATP7, COX4, COX6, TIM11]
GO:0046129	purine ribonucleoside biosynthetic process	GO_BiologicalProcess-GOA_17.11.2016_10h53	0.000235701	0.00518541	1.73446e-07	8.67229e-07	[7, 8, 9]	Group4	8.51064	4	[ATP4, ATP7, COX4, TIM11]
GO:0042451	purine nucleoside biosynthetic process	GO_BiologicalProcess-GOA_17.11.2016_10h53	0.000235701	0.00518541	1.73446e-07	8.67229e-07	[6, 7, 8]	Group4	8.51064	4	[ATP4, ATP7, COX4, TIM11]
GO:0009116	nucleoside metabolic process	GO_BiologicalProcess-GOA_17.11.2016_10h53	0.000234886	0.00540238	1.73446e-07	8.67229e-07	[4, 5, 6]	Group4	4.34783	6	[ATP4, ATP7, COX4, COX6, SDH1, TIM11]
GO:1901657	glycosyl compound metabolic process	GO_BiologicalProcess-GOA_17.11.2016_10h53	0.00028546	0.00542374	1.73446e-07	8.67229e-07	[3, 4]	Group4	4.1958	6	[ATP4, ATP7, COX4, COX6, SDH1, TIM11]
GO:0009060	aerobic respiration	GO_BiologicalProcess-GOA_17.11.2016_10h53	0.000349702	0.00559523	1.73446e-07	8.67229e-07	[5, 6]	Group4	7.69231	4	[ACO2, COX4, KGD1, SDH1]
GO:0009060	aerobic respiration	GO_BiologicalProcess-GOA_17.11.2016_10h53	0.000349702	0.00559523	0.000208139	0.000416278	[5, 6]	Group3	7.69231	4	[ACO2, COX4, KGD1, SDH1]
GO:1901605	alpha-amino acid metabolic process	GO_BiologicalProcess-GOA_17.11.2016_10h53	0.000344289	0.00585292	0.000181193	0.000543578	[4, 5]	Group2	4.05405	6	[ACO2, ARO9, GGC1, ILV1, ILV2, LYS4]
GO:0006164	purine nucleotide biosynthetic process	GO_BiologicalProcess-GOA_17.11.2016_10h53	0.00064704	0.00711744	1.73446e-07	8.67229e-07	[6, 7, 8, 9]	Group4	6.55738	4	[ATP4, ATP7, COX4, TIM11]
GO:0009124	nucleoside monophosphate biosynthetic process	GO_BiologicalProcess-GOA_17.11.2016_10h53	0.00064704	0.00711744	1.73446e-07	8.67229e-07	[5, 6, 7, 8]	Group4	6.55738	4	[ATP4, ATP7, COX4, TIM11]
GO:0009163	nucleoside biosynthetic process	GO_BiologicalProcess-GOA_17.11.2016_10h53	0.000607369	0.00728843	1.73446e-07	8.67229e-07	[5, 6, 7]	Group4	6.66667	4	[ATP4, ATP7, COX4, TIM11]
GO:0008652	cellular amino acid biosynthetic process	GO_BiologicalProcess-GOA_17.11.2016_10h53	0.000584012	0.00759216	0.000181193	0.000543578	[4, 5, 6, 7, 8]	Group2	4.71698	5	[ACO2, ARO9, ILV1, ILV2, LYS4]
GO:0009066	aspartate family amino acid metabolic process	GO_BiologicalProcess-GOA_17.11.2016_10h53	0.00109121	0.00763849	0.000181193	0.000543578	[5, 6]	Group2	5.71429	4	[ACO2, ARO9, ILV1, LYS4]
GO:1901659	glycosyl compound biosynthetic process	GO_BiologicalProcess-GOA_17.11.2016_10h53	0.000777109	0.00777109	1.73446e-07	8.67229e-07	[4, 5]	Group4	6.25	4	[ATP4, ATP7, COX4, TIM11]
GO:0042455	ribonucleoside biosynthetic process	GO_BiologicalProcess-GOA_17.11.2016_10h53	0.000569464	0.00797249	1.73446e-07	8.67229e-07	[6, 7, 8]	Group4	6.77966	4	[ATP4, ATP7, COX4, TIM11]
GO:0009152	purine ribonucleotide biosynthetic process	GO_BiologicalProcess-GOA_17.11.2016_10h53	0.000533278	0.00799916	1.73446e-07	8.67229e-07	[7, 8, 9, 10]	Group4	6.89655	4	[ATP4, ATP7, COX4, TIM11]
GO:0009156	ribonucleoside monophosphate biosynthetic process	GO_BiologicalProcess-GOA_17.11.2016_10h53	0.000533278	0.00799916	1.73446e-07	8.67229e-07	[6, 7, 8, 9]	Group4	6.89655	4	[ATP4, ATP7, COX4, TIM11]
GO:0009260	ribonucleotide biosynthetic process	GO_BiologicalProcess-GOA_17.11.2016_10h53	0.00103355	0.00826841	1.73446e-07	8.67229e-07	[6, 7, 8, 9]	Group4	5.7971	4	[ATP4, ATP7, COX4, TIM11]
GO:0072522	purine-containing compound biosynthetic process	GO_BiologicalProcess-GOA_17.11.2016_10h53	0.00103355	0.00826841	1.73446e-07	8.67229e-07	[5]	Group4	5.7971	4	[ATP4, ATP7, COX4, TIM11]
GO:0046390	ribose phosphate biosynthetic process	GO_BiologicalProcess-GOA_17.11.2016_10h53	0.00148575	0.0089145	1.73446e-07	8.67229e-07	[5, 6]	Group4	5.26316	4	[ATP4, ATP7, COX4, TIM11]
GO:0006812	cation transport	GO_BiologicalProcess-GOA_17.11.2016_10h53	0.000992002	0.00892802	1.73446e-07	8.67229e-07	[5]	Group4	4.20168	5	[ATP4, ATP7, COX4, COX6, TIM11]
GO:0009067	aspartate family amino acid biosynthetic process	GO_BiologicalProcess-GOA_17.11.2016_10h53	0.00480953	0.00961906	0.000181193	0.000543578	[6, 7]	Group2	5.76923	3	[ACO2, ARO9, LYS4]
GO:0016054	organic acid catabolic process	GO_BiologicalProcess-GOA_17.11.2016_10h53	0.010159	0.010159	0.000181193	0.000543578	[4, 5]	Group2	4.41176	3	[ARO9, DLD2, ILV1]
GO:0006839	mitochondrial transport	GO_BiologicalProcess-GOA_17.11.2016_10h53	0.00234974	0.0117487	1.73446e-07	8.67229e-07	[4]	Group4	4.65116	4	[COX4, MIR1, YHM2, YMC1]
GO:0006839	mitochondrial transport	GO_BiologicalProcess-GOA_17.11.2016_10h53	0.00234974	0.0117487	1.30853e-05	5.23412e-05	[4]	Group1	4.65116	4	[COX4, MIR1, YHM2, YMC1]
GO:0006820	anion transport	GO_BiologicalProcess-GOA_17.11.2016_10h53	0.00430353	0.0129106	1.30853e-05	5.23412e-05	[5]	Group1	6	3	[MIR1, YHM2, YMC1]
GO:0032543	mitochondrial translation	GO_BiologicalProcess-GOA_17.11.2016_10h53	0.00364659	0.0145864	0.00364659	0.00364659	[5, 6, 7, 8]	Group0	4.12371	4	[MRPS35, MSS51, RSM23, VAR1]

### Sheet: C - Stress Response
ID	Term	Ontology Source	Term PValue	Term PValue Corrected with Bonferroni step down	Group PValue	Group PValue Corrected with Bonferroni step down	GOLevels	GOGroups	% Associated Genes	Nr. Genes	Associated Genes Found
GO:0005992	trehalose biosynthetic process	GO_BiologicalProcess-GOA_17.11.2016_10h53	6.96119e-12	2.71486e-10	1.13157e-07	6.7894e-07	[5, 6, 7, 8]	Group5	75	6	[PGM2, TPS1, TPS2, TPS3, TSL1, UGP1]
GO:0046351	disaccharide biosynthetic process	GO_BiologicalProcess-GOA_17.11.2016_10h53	6.96119e-12	2.71486e-10	1.13157e-07	6.7894e-07	[4, 5, 6, 7]	Group5	75	6	[PGM2, TPS1, TPS2, TPS3, TSL1, UGP1]
GO:0009312	oligosaccharide biosynthetic process	GO_BiologicalProcess-GOA_17.11.2016_10h53	6.96119e-12	2.71486e-10	1.13157e-07	6.7894e-07	[5, 6]	Group5	75	6	[PGM2, TPS1, TPS2, TPS3, TSL1, UGP1]
GO:0005991	trehalose metabolic process	GO_BiologicalProcess-GOA_17.11.2016_10h53	1.12798e-10	4.28631e-09	1.13157e-07	6.7894e-07	[4, 5, 6, 7]	Group5	54.5455	6	[PGM2, TPS1, TPS2, TPS3, TSL1, UGP1]
GO:0044262	cellular carbohydrate metabolic process	GO_BiologicalProcess-GOA_17.11.2016_10h53	1.46635e-10	5.42548e-09	1.13157e-07	6.7894e-07	[3, 4]	Group5	9.67742	12	[DAK1, EMI2, GND1, GPP2, HXK1, PGM2, TPS1, TPS2, TPS3, TSL1, UGP1, YBR056W]
GO:0005975	carbohydrate metabolic process	GO_BiologicalProcess-GOA_17.11.2016_10h53	1.82641e-10	6.57508e-09	1.13157e-07	6.7894e-07	[3]	Group5	7.1066	14	[DAK1, EMI2, GND1, GPP2, GRE3, HXK1, PGM2, TPS1, TPS2, TPS3, TSL1, UGP1, YBR056W, ZWF1]
GO:0044723	single-organism carbohydrate metabolic process	GO_BiologicalProcess-GOA_17.11.2016_10h53	1.88385e-10	6.59349e-09	1.13157e-07	6.7894e-07	[3, 4]	Group5	8.125	13	[DAK1, EMI2, GND1, GPP2, GRE3, HXK1, PGM2, TPS1, TPS2, TPS3, TSL1, UGP1, ZWF1]
GO:0005984	disaccharide metabolic process	GO_BiologicalProcess-GOA_17.11.2016_10h53	6.31172e-09	2.14598e-07	1.13157e-07	6.7894e-07	[3, 4, 5, 6]	Group5	31.5789	6	[PGM2, TPS1, TPS2, TPS3, TSL1, UGP1]
GO:0070413	trehalose metabolism in response to stress	GO_BiologicalProcess-GOA_17.11.2016_10h53	6.76909e-08	2.2338e-06	1.13157e-07	6.7894e-07	[3, 4, 5, 6, 7, 8]	Group5	66.6667	4	[TPS1, TPS2, TPS3, TSL1]
GO:0070413	trehalose metabolism in response to stress	GO_BiologicalProcess-GOA_17.11.2016_10h53	6.76909e-08	2.2338e-06	3.77132e-06	1.88566e-05	[3, 4, 5, 6, 7, 8]	Group3	66.6667	4	[TPS1, TPS2, TPS3, TSL1]
GO:0009311	oligosaccharide metabolic process	GO_BiologicalProcess-GOA_17.11.2016_10h53	1.59289e-07	5.09726e-06	1.13157e-07	6.7894e-07	[4, 5]	Group5	19.3548	6	[PGM2, TPS1, TPS2, TPS3, TSL1, UGP1]
GO:0034637	cellular carbohydrate biosynthetic process	GO_BiologicalProcess-GOA_17.11.2016_10h53	1.80885e-07	5.60745e-06	1.13157e-07	6.7894e-07	[3, 4, 5, 6]	Group5	13.4615	7	[GPP2, PGM2, TPS1, TPS2, TPS3, TSL1, UGP1]
GO:0051156	glucose 6-phosphate metabolic process	GO_BiologicalProcess-GOA_17.11.2016_10h53	4.88441e-07	1.46532e-05	8.21579e-06	2.46474e-05	[4, 5]	Group4	25	5	[EMI2, GND1, HXK1, PGM2, ZWF1]
GO:0046496	nicotinamide nucleotide metabolic process	GO_BiologicalProcess-GOA_17.11.2016_10h53	1.60521e-06	4.65511e-05	8.21579e-06	2.46474e-05	[6, 7, 8, 9]	Group4	9.85915	7	[EMI2, GND1, HXK1, PNC1, YKL151C, YMR315W, ZWF1]
GO:0019362	pyridine nucleotide metabolic process	GO_BiologicalProcess-GOA_17.11.2016_10h53	1.60521e-06	4.65511e-05	8.21579e-06	2.46474e-05	[5, 6, 7, 8]	Group4	9.85915	7	[EMI2, GND1, HXK1, PNC1, YKL151C, YMR315W, ZWF1]
GO:0072524	pyridine-containing compound metabolic process	GO_BiologicalProcess-GOA_17.11.2016_10h53	2.80032e-06	7.84089e-05	8.21579e-06	2.46474e-05	[4]	Group4	9.09091	7	[EMI2, GND1, HXK1, PNC1, YKL151C, YMR315W, ZWF1]
GO:0016051	carbohydrate biosynthetic process	GO_BiologicalProcess-GOA_17.11.2016_10h53	3.63334e-06	9.81002e-05	1.13157e-07	6.7894e-07	[4, 5]	Group5	8.75	7	[GPP2, PGM2, TPS1, TPS2, TPS3, TSL1, UGP1]
GO:0006733	oxidoreduction coenzyme metabolic process	GO_BiologicalProcess-GOA_17.11.2016_10h53	3.95329e-06	0.000102786	8.21579e-06	2.46474e-05	[5]	Group4	8.64198	7	[EMI2, GND1, HXK1, PNC1, YKL151C, YMR315W, ZWF1]
GO:0006979	response to oxidative stress	GO_BiologicalProcess-GOA_17.11.2016_10h53	1.15518e-05	0.000288794	3.77132e-06	1.88566e-05	[3]	Group3	7.36842	7	[AHP1, DCS2, GND1, GRE3, TPS1, YDL124W, ZWF1]
GO:0006979	response to oxidative stress	GO_BiologicalProcess-GOA_17.11.2016_10h53	1.15518e-05	0.000288794	7.51158e-06	3.00463e-05	[3]	Group2	7.36842	7	[AHP1, DCS2, GND1, GRE3, TPS1, YDL124W, ZWF1]
GO:0016052	carbohydrate catabolic process	GO_BiologicalProcess-GOA_17.11.2016_10h53	1.58981e-05	0.000381554	8.21579e-06	2.46474e-05	[4]	Group4	9.09091	6	[DAK1, EMI2, GRE3, HXK1, PGM2, YBR056W]
GO:0044724	single-organism carbohydrate catabolic process	GO_BiologicalProcess-GOA_17.11.2016_10h53	6.73531e-05	0.00154912	8.21579e-06	2.46474e-05	[4, 5]	Group4	9.61539	5	[DAK1, EMI2, GRE3, HXK1, PGM2]
GO:0009117	nucleotide metabolic process	GO_BiologicalProcess-GOA_17.11.2016_10h53	0.000205567	0.00452248	8.21579e-06	2.46474e-05	[5, 6, 7]	Group4	4.0201	8	[CDC48, EMI2, GND1, HXK1, PNC1, YKL151C, YMR315W, ZWF1]
GO:0006732	coenzyme metabolic process	GO_BiologicalProcess-GOA_17.11.2016_10h53	0.000230121	0.00483254	8.21579e-06	2.46474e-05	[4]	Group4	4.63576	7	[EMI2, GND1, HXK1, PNC1, YKL151C, YMR315W, ZWF1]
GO:0006739	NADP metabolic process	GO_BiologicalProcess-GOA_17.11.2016_10h53	0.000514864	0.0102973	8.21579e-06	2.46474e-05	[7, 8, 9, 10]	Group4	15.7895	3	[GND1, YMR315W, ZWF1]
GO:0034599	cellular response to oxidative stress	GO_BiologicalProcess-GOA_17.11.2016_10h53	0.000733217	0.0139311	3.77132e-06	1.88566e-05	[4]	Group3	5.81395	5	[AHP1, GND1, GRE3, TPS1, YDL124W]
GO:0034599	cellular response to oxidative stress	GO_BiologicalProcess-GOA_17.11.2016_10h53	0.000733217	0.0139311	7.51158e-06	3.00463e-05	[4]	Group2	5.81395	5	[AHP1, GND1, GRE3, TPS1, YDL124W]
GO:0010035	response to inorganic substance	GO_BiologicalProcess-GOA_17.11.2016_10h53	0.000858609	0.015455	3.77132e-06	1.88566e-05	[3]	Group3	7.84314	4	[AHP1, CDC48, TPS1, ZWF1]
GO:0019751	polyol metabolic process	GO_BiologicalProcess-GOA_17.11.2016_10h53	0.000919168	0.0156259	0.0100196	0.0200392	[5]	Group0	13.0435	3	[BDH1, DAK1, GPP2]
GO:0019318	hexose metabolic process	GO_BiologicalProcess-GOA_17.11.2016_10h53	0.00130878	0.0209406	8.21579e-06	2.46474e-05	[5, 6]	Group4	7.01754	4	[GRE3, HXK1, PGM2, ZWF1]
GO:0046034	ATP metabolic process	GO_BiologicalProcess-GOA_17.11.2016_10h53	0.0258775	0.0258775	8.21579e-06	2.46474e-05	[7, 8, 9, 10]	Group4	4	3	[CDC48, EMI2, HXK1]
GO:0005996	monosaccharide metabolic process	GO_BiologicalProcess-GOA_17.11.2016_10h53	0.00190326	0.0285489	8.21579e-06	2.46474e-05	[4, 5]	Group4	6.34921	4	[GRE3, HXK1, PGM2, ZWF1]
GO:0006970	response to osmotic stress	GO_BiologicalProcess-GOA_17.11.2016_10h53	0.0200021	0.0400042	7.51158e-06	3.00463e-05	[3]	Group2	4.41176	3	[DCS2, GPP2, GRE3]
GO:0016311	dephosphorylation	GO_BiologicalProcess-GOA_17.11.2016_10h53	0.00302878	0.0424029	1.13157e-07	6.7894e-07	[5]	Group5	4.23729	5	[GPP2, TPS1, TPS2, TPS3, TSL1]
GO:0016311	dephosphorylation	GO_BiologicalProcess-GOA_17.11.2016_10h53	0.00302878	0.0424029	3.77132e-06	1.88566e-05	[5]	Group3	4.23729	5	[GPP2, TPS1, TPS2, TPS3, TSL1]
GO:0016311	dephosphorylation	GO_BiologicalProcess-GOA_17.11.2016_10h53	0.00302878	0.0424029	7.51158e-06	3.00463e-05	[5]	Group2	4.23729	5	[GPP2, TPS1, TPS2, TPS3, TSL1]
GO:0006066	alcohol metabolic process	GO_BiologicalProcess-GOA_17.11.2016_10h53	0.00416258	0.0541135	0.0100196	0.0200392	[4]	Group0	5.12821	4	[BDH1, DAK1, GPP2, GRE2]
GO:0009266	response to temperature stimulus	GO_BiologicalProcess-GOA_17.11.2016_10h53	0.018477	0.0554309	1.13157e-07	6.7894e-07	[3]	Group5	4.54545	3	[DCS2, TPS1, TPS2]
GO:0009266	response to temperature stimulus	GO_BiologicalProcess-GOA_17.11.2016_10h53	0.018477	0.0554309	3.77132e-06	1.88566e-05	[3]	Group3	4.54545	3	[DCS2, TPS1, TPS2]
GO:0006073	cellular glucan metabolic process	GO_BiologicalProcess-GOA_17.11.2016_10h53	0.00533111	0.0586422	0.0170198	0.0170198	[5, 6]	Group1	7.14286	3	[PGM2, UGP1, YBR056W]
GO:0044042	glucan metabolic process	GO_BiologicalProcess-GOA_17.11.2016_10h53	0.00533111	0.0586422	0.0170198	0.0170198	[5]	Group1	7.14286	3	[PGM2, UGP1, YBR056W]
GO:0031668	cellular response to extracellular stimulus	GO_BiologicalProcess-GOA_17.11.2016_10h53	0.00498222	0.0597866	3.77132e-06	1.88566e-05	[3, 4]	Group3	4.87805	4	[DCS2, SDS24, TPS1, ZWF1]
GO:0071496	cellular response to external stimulus	GO_BiologicalProcess-GOA_17.11.2016_10h53	0.00498222	0.0597866	3.77132e-06	1.88566e-05	[3]	Group3	4.87805	4	[DCS2, SDS24, TPS1, ZWF1]
GO:0044264	cellular polysaccharide metabolic process	GO_BiologicalProcess-GOA_17.11.2016_10h53	0.0107397	0.064438	0.0170198	0.0170198	[4, 5]	Group1	5.55556	3	[PGM2, UGP1, YBR056W]
GO:0005976	polysaccharide metabolic process	GO_BiologicalProcess-GOA_17.11.2016_10h53	0.0170198	0.0680792	0.0170198	0.0170198	[4]	Group1	4.6875	3	[PGM2, UGP1, YBR056W]
GO:1901615	organic hydroxy compound metabolic process	GO_BiologicalProcess-GOA_17.11.2016_10h53	0.0100196	0.0701372	0.0100196	0.0200392	[3]	Group0	4	4	[BDH1, DAK1, GPP2, GRE2]
GO:0071214	cellular response to abiotic stimulus	GO_BiologicalProcess-GOA_17.11.2016_10h53	0.00917589	0.0734071	1.13157e-07	6.7894e-07	[3]	Group5	5.88235	3	[GPP2, GRE3, TPS1]
GO:0006006	glucose metabolic process	GO_BiologicalProcess-GOA_17.11.2016_10h53	0.00917589	0.0734071	8.21579e-06	2.46474e-05	[6, 7]	Group4	5.88235	3	[HXK1, PGM2, ZWF1]
GO:0071214	cellular response to abiotic stimulus	GO_BiologicalProcess-GOA_17.11.2016_10h53	0.00917589	0.0734071	7.51158e-06	3.00463e-05	[3]	Group2	5.88235	3	[GPP2, GRE3, TPS1]
GO:0009991	response to extracellular stimulus	GO_BiologicalProcess-GOA_17.11.2016_10h53	0.00778243	0.0778243	3.77132e-06	1.88566e-05	[3]	Group3	4.30108	4	[DCS2, SDS24, TPS1, ZWF1]
GO:0009408	response to heat	GO_BiologicalProcess-GOA_17.11.2016_10h53	0.0156302	0.0781511	1.13157e-07	6.7894e-07	[3, 4]	Group5	4.83871	3	[DCS2, TPS1, TPS2]
GO:0009408	response to heat	GO_BiologicalProcess-GOA_17.11.2016_10h53	0.0156302	0.0781511	3.77132e-06	1.88566e-05	[3, 4]	Group3	4.83871	3	[DCS2, TPS1, TPS2]
GO:0044282	small molecule catabolic process	GO_BiologicalProcess-GOA_17.11.2016_10h53	0.00869568	0.0782611	8.21579e-06	2.46474e-05	[4]	Group4	4.16667	4	[BNA3, DAK1, GRE3, PGM2]

### Sheet: D - TCA Cycle
ID	Term	Ontology Source	Term PValue	Term PValue Corrected with Bonferroni step down	Group PValue	Group PValue Corrected with Bonferroni step down	GOLevels	GOGroups	% Associated Genes	Nr. Genes	Associated Genes Found
GO:0006091	generation of precursor metabolites and energy	GO_BiologicalProcess-GOA_17.11.2016_10h53	1.5999e-07	7.99952e-07	1.10705e-08	1.10705e-08	[3]	Group0	4.44444	6	[ACO1, ENO1, IDH1, IDH2, MDH1, NDI1]
GO:0015980	energy derivation by oxidation of organic compounds	GO_BiologicalProcess-GOA_17.11.2016_10h53	2.09269e-06	6.27807e-06	1.10705e-08	1.10705e-08	[3, 4]	Group0	4.6729	5	[ACO1, IDH1, IDH2, MDH1, NDI1]
GO:0045333	cellular respiration	GO_BiologicalProcess-GOA_17.11.2016_10h53	2.84399e-07	1.1376e-06	1.10705e-08	1.10705e-08	[4, 5]	Group0	6.94444	5	[ACO1, IDH1, IDH2, MDH1, NDI1]
GO:0006099	tricarboxylic acid cycle	GO_BiologicalProcess-GOA_17.11.2016_10h53	6.10373e-08	3.66224e-07	1.10705e-08	1.10705e-08	[3, 4, 5, 6, 7]	Group0	21.0526	4	[ACO1, IDH1, IDH2, MDH1]
GO:0009060	aerobic respiration	GO_BiologicalProcess-GOA_17.11.2016_10h53	4.11312e-06	4.11312e-06	1.10705e-08	1.10705e-08	[5, 6]	Group0	7.69231	4	[ACO1, IDH1, IDH2, MDH1]
GO:0043648	dicarboxylic acid metabolic process	GO_BiologicalProcess-GOA_17.11.2016_10h53	2.281e-06	4.562e-06	1.10705e-08	1.10705e-08	[6, 7]	Group0	8.88889	4	[IDH1, IDH2, MDH1, PCS60]

### Sheet: E - PIL1 Cluster
ID	Term	Ontology Source	Term PValue	Term PValue Corrected with Bonferroni step down	Group PValue	Group PValue Corrected with Bonferroni step down	GOLevels	GOGroups	% Associated Genes	Nr. Genes	Associated Genes Found
GO:0006644	phospholipid metabolic process	GO_BiologicalProcess-GOA_17.11.2016_10h53	0.000186981	0.00317867	0.11173	0.223459	[4, 5]	Group2	57.1429	4	[CLD1, GEP4, PLB2, TAZ1]
GO:0046486	glycerolipid metabolic process	GO_BiologicalProcess-GOA_17.11.2016_10h53	0.000186981	0.00317867	0.11173	0.223459	[4, 5]	Group2	57.1429	4	[CLD1, GEP4, PLB2, TAZ1]
GO:0006650	glycerophospholipid metabolic process	GO_BiologicalProcess-GOA_17.11.2016_10h53	0.000186981	0.00317867	0.11173	0.223459	[5, 6]	Group2	57.1429	4	[CLD1, GEP4, PLB2, TAZ1]
GO:0046471	phosphatidylglycerol metabolic process	GO_BiologicalProcess-GOA_17.11.2016_10h53	0.000548527	0.00877644	0.11173	0.223459	[6, 7]	Group2	75	3	[CLD1, GEP4, TAZ1]
GO:0032048	cardiolipin metabolic process	GO_BiologicalProcess-GOA_17.11.2016_10h53	0.000548527	0.00877644	0.11173	0.223459	[7, 8]	Group2	75	3	[CLD1, GEP4, TAZ1]
GO:0006629	lipid metabolic process	GO_BiologicalProcess-GOA_17.11.2016_10h53	0.000939885	0.0140983	0.11173	0.223459	[3]	Group2	29.4118	5	[CLD1, GEP4, ISC1, PLB2, TAZ1]
GO:0044255	cellular lipid metabolic process	GO_BiologicalProcess-GOA_17.11.2016_10h53	0.000939885	0.0140983	0.11173	0.223459	[3, 4]	Group2	29.4118	5	[CLD1, GEP4, ISC1, PLB2, TAZ1]
GO:0019637	organophosphate metabolic process	GO_BiologicalProcess-GOA_17.11.2016_10h53	0.00126734	0.0177428	0.11173	0.223459	[3, 4]	Group2	27.7778	5	[CLD1, GEP4, PLB2, TAZ1, YJL045W]
GO:0006793	phosphorus metabolic process	GO_BiologicalProcess-GOA_17.11.2016_10h53	0.00176613	0.0229597	0.0443232	0.13297	[3]	Group0	20.6897	6	[CLD1, GEP4, PIL1, PLB2, TAZ1, YJL045W]
GO:0006796	phosphate-containing compound metabolic process	GO_BiologicalProcess-GOA_17.11.2016_10h53	0.00176613	0.0229597	0.0443232	0.13297	[4]	Group0	20.6897	6	[CLD1, GEP4, PIL1, PLB2, TAZ1, YJL045W]
GO:0006793	phosphorus metabolic process	GO_BiologicalProcess-GOA_17.11.2016_10h53	0.00176613	0.0229597	0.11173	0.223459	[3]	Group2	20.6897	6	[CLD1, GEP4, PIL1, PLB2, TAZ1, YJL045W]
GO:0006796	phosphate-containing compound metabolic process	GO_BiologicalProcess-GOA_17.11.2016_10h53	0.00176613	0.0229597	0.11173	0.223459	[4]	Group2	20.6897	6	[CLD1, GEP4, PIL1, PLB2, TAZ1, YJL045W]
