## supplemental tables for "Multi-Omic Integration by Machine Learning (MIMaL) Reveals Protein-Metabolite Connections and New Gene Functions": Supplemental Table 2 - Clusters.csv

Cluster	name
1	?CHA1_ferm
1	?DIC1_ferm
1	?EMC1_ferm
1	?EMC2_ferm
1	?EMC3_ferm
1	?EMC4_ferm
1	?EMC5_ferm
1	?EMC6_ferm
1	?ERG3_ferm
1	?FMP10_ferm
1	?FMP16_ferm
1	?FMP27_ferm
1	?MIX14_ferm
1	?MPC1_ferm
1	?MPC2_ferm
1	?MPC3_ferm
1	?OM14_ferm
1	?OM45_ferm
2	?ARO10_ferm
2	?ESBP6_ferm
2	?LMO1_ferm
2	?MDM36_ferm
2	?MET3_ferm
2	?MRX4_ferm
2	?SCO2_ferm
2	?SHY1_ferm
2	?TIM13_ferm
2	?TIM8_ferm
2	?YLH47_ferm
2	?YMC1_ferm
2	?YME1_ferm
2	?YME2_ferm
2	?YPR011C_ferm
2	?YTA12_ferm
3	?ACO1_ferm
3	?ACO2_ferm
3	?COQ6_ferm
3	?ERG5_ferm
3	?FAT3_ferm
3	?IDH2_ferm
3	?LIP2_ferm
3	?MCR1_ferm
3	?MDM38_ferm
3	?MEF2_ferm
3	?MRX3_ferm
3	?RCR1_ferm
3	?SOD2_ferm
3	?YDL157C_ferm
3	?YFR045W_ferm
4	?CHA1_resp
4	?DIC1_resp
4	?EMC1_resp
4	?EMC2_resp
4	?EMC3_resp
4	?EMC4_resp
4	?EMC5_resp
4	?EMC6_resp
4	?FMP10_resp
4	?FMP16_resp
4	?FMP27_resp
4	?MIX14_resp
4	?MPC2_resp
4	?OM14_resp
4	?OM45_resp
5	?COX12_ferm
5	?COX23_ferm
5	?FMP25_ferm
5	?ICP55_ferm
5	?MIC26_ferm
5	?MIX17_ferm
5	?MZM1_ferm
5	?PHB1_ferm
5	?PHB2_ferm
5	?PUF1_ferm
5	?PUF2_ferm
5	?PUF3_ferm
5	?YBR242W_ferm
5	?YNK1_ferm
5	?YNL200C_ferm
6	?AIM25_ferm
6	?BNA4_ferm
6	?COQ11_ferm
6	?COX10_ferm
6	?DNM1_ferm
6	?FDC1_ferm
6	?FMP30_ferm
6	?FMP40_ferm
6	?FMP41_ferm
6	?FMP52_ferm
6	?KGD1_ferm
6	?KGD2_ferm
6	?MDM32_ferm
6	?QCR7_ferm
6	?YBR230W-A_ferm
7	?ACO1_resp
7	?AFG3_resp
7	?ERG5_resp
7	?FZO1_resp
7	?MDM30_resp
7	?MEF1_resp
7	?MEF2_resp
7	?MGM1_resp
7	?MRP10_resp
7	?OCT1_resp
7	?SSQ1_resp
7	?VPS39 (VAM6)_resp
7	?YDL157C_resp
7	?YTA12_resp
8	?ATP1_ferm
8	?ATP12_ferm
8	?ATP2_ferm
8	?GEP4_ferm
8	?GRX5_ferm
8	?HEM25_ferm
8	?MDM10_ferm
8	?MDM12_ferm
8	?MMM1_ferm
8	?POR1_ferm
8	?SHE9_ferm
8	?SSQ1_ferm
8	?TOM70_ferm
9	?AIM25_resp
9	?BNA4_resp
9	?COQ11_resp
9	?DNM1_resp
9	?FDC1_resp
9	?FMP30_resp
9	?FMP40_resp
9	?FMP41_resp
9	?FMP52_resp
9	?HFD1_resp
9	?ISU1_resp
9	?MDM32_resp
9	?YBR230W-A_resp
10	?AFG1_resp
10	?AIM1_resp
10	?AIM45_resp
10	?CIR2_resp
10	?FMP42_resp
10	?FSF1_resp
10	?IML2_resp
10	?MPA43_resp
10	?SYM1_resp
10	?YKR018C_resp
10	?YKR070W_resp
10	?YLF2_resp
10	?YPR098C_resp
11	?COQ1_resp
11	?COQ10_resp
11	?COQ2_resp
11	?COQ3_resp
11	?COQ4_resp
11	?COQ5_resp
11	?COQ7_resp
11	?COQ8_resp
11	?COQ9_resp
11	?MRP1_resp
11	?MRP7_resp
11	?MRPL11_resp
11	?YJR120W_resp
12	?ATG1_ferm
12	?ATG5_ferm
12	?GEM1_ferm
12	?MDM35_ferm
12	?MIX23_ferm
12	?SCH9_ferm
12	?TOR1_ferm
12	?UPS2_ferm
12	?UPS3_ferm
12	?VPS39 (VAM6)_ferm
12	?YDR109C_ferm
12	?YDR282C_ferm
13	?FMP25_resp
13	?ICP55_resp
13	?MIC26_resp
13	?MIX17_resp
13	?PHB1_resp
13	?PHB2_resp
13	?PUF1_resp
13	?PUF2_resp
13	?PUF3_resp
13	?YBR242W_resp
13	?YNK1_resp
13	?YNL200C_resp
14	?COQ1_ferm
14	?COQ10_ferm
14	?COQ2_ferm
14	?COQ4_ferm
14	?COQ5_ferm
14	?COQ7_ferm
14	?COQ8_ferm
14	?COQ9_ferm
14	?MPM1_ferm
14	?PTC7_ferm
14	?YJR120W_ferm
14	?YPL109C_ferm
15	?ARO10_resp
15	?ESBP6_resp
15	?LMO1_resp
15	?MET3_resp
15	?MRX4_resp
15	?SCO2_resp
15	?TIM13_resp
15	?TIM8_resp
15	?YLH47_resp
15	?YMC1_resp
15	?YME1_resp
15	?YME2_resp
16	?ATG1_resp
16	?ATG5_resp
16	?GEM1_resp
16	?MDM35_resp
16	?MIX23_resp
16	?SCH9_resp
16	?TOR1_resp
16	?UPS2_resp
16	?UPS3_resp
16	?YDR109C_resp
16	?YDR282C_resp
17	?AFG1_ferm
17	?AIM1_ferm
17	?AIM45_ferm
17	?CIR2_ferm
17	?FMP42_ferm
17	?FSF1_ferm
17	?MPA43_ferm
17	?RDL1_ferm
17	?YKR018C_ferm
17	?YLF2_ferm
17	?YPR098C_ferm
18	?ARG5_ferm
18	?CAF4_ferm
18	?FIS1_ferm
18	?FMP21 (SDH8)_ferm
18	?FRA2_ferm
18	?MDM30_ferm
18	?MDV1_ferm
18	?MRP10_ferm
18	?NUM1_ferm
18	?PHO5_ferm
18	?YAL044W-A_ferm
19	?CLD1_ferm
19	?IDH1_ferm
19	?ISC1_ferm
19	?PIL1_ferm
19	?PLB2_ferm
19	?RIP1_ferm
19	?SDH1_ferm
19	?SUR7_ferm
19	?TAZ1_ferm
19	?YHM2_ferm
19	?YJL045W_ferm
20	?ARG5_resp
20	?CAF4_resp
20	?CIR1_resp
20	?FIS1_resp
20	?FMP21 (SDH8)_resp
20	?FRA2_resp
20	?ISU2_resp
20	?MDV1_resp
20	?NUM1_resp
20	?PHO5_resp
20	?YAL044W-A_resp
21	?COQ6_resp
21	?COX10_resp
21	?COX12_resp
21	?COX23_resp
21	?LIP2_resp
21	?MPC3_resp
21	?MZM1_resp
21	?PTH1_resp
21	?QCR7_resp
21	?SHY1_resp
22	?CLD1_resp
22	?GEP4_resp
22	?ISC1_resp
22	?PIL1_resp
22	?PLB2_resp
22	?SUR7_resp
22	?TAZ1_resp
22	?TOM70_resp
22	?YHM2_resp
22	?YJL045W_resp
23	?ACO2_resp
23	?FAT3_resp
23	?IDH1_resp
23	?IDH2_resp
23	?MCR1_resp
23	?MDM38_resp
23	?MRX3_resp
23	?RCR1_resp
23	?SOD2_resp
23	?YFR045W_resp
24	?IML2_ferm
24	?IMO32_ferm
24	?NIF3_ferm
24	?PTH1_ferm
24	?RDL2_ferm
24	?SYM1_ferm
24	?YGR015C_ferm
24	?YKR070W_ferm
25	?ATP12_resp
25	?ATP3_resp
25	?GRX5_resp
25	?POR1_resp
25	?RIP1_resp
25	?SHE9_resp
26	?PTC5_resp
26	?PTC6_resp
26	?PTC7_resp
26	?YLR253W_resp
26	?YPL109C_resp
27	?IMO32_resp
27	?NIF3_resp
27	?RDL1_resp
27	?RDL2_resp
27	?YGR015C_resp
28	?ATP1_resp
28	?ATP2_resp
28	?MDM10_resp
28	?MDM12_resp
28	?MMM1_resp
29	?COQ3_ferm
29	?HFD1_ferm
29	?PTC5_ferm
29	?PTC6_ferm
29	?YLR253W_ferm
30	?ERG3_resp
30	?HEM25_resp
30	?KGD1_resp
30	?KGD2_resp
30	?SDH1_resp
31	?MRP1_ferm
31	?MRP7_ferm
31	?MRPL11_ferm
31	?OCT1_ferm
32	?AFG3_ferm
32	?ATP3_ferm
32	?MEF1_ferm
32	?MGM1_ferm
33	?CIR1_ferm
33	?FZO1_ferm
33	?ISU1_ferm
33	?ISU2_ferm
34	?MDM36_resp
34	?MPM1_resp
34	?YPR011C_resp
	?MPC1_resp
